# PIE-1 promotes SUMOylation and activation of HDAC1 during the *C. elegans* oogenesis

**DOI:** 10.1101/2020.08.17.253955

**Authors:** Heesun Kim, Yue-He Ding, Shan Lu, Mei-Qing Zuo, Darryl Conte, Meng-Qiu Dong, Craig C. Mello

**Author notes:** These authors contributed equally (Heesun Kim, Yue-He Ding). Corresponding author Craig C. Mello, RNA Therapeutics Institute, University of Massachusetts Medical School, 368 Plantation Street, AS5-2049, Worcester, MA 01605, USA.

## Abstract

Germlines shape and balance heredity, integrating and regulating information from both parental and foreign sources. Insights into how the germline handles information have come from the identification of factors that specify or maintain the germline fate. In early *C. elegans* embryos, the CCCH zinc-finger protein PIE-1 localizes to the germline where it prevents somatic differentiation programs. Here we show that PIE-1 also functions in the meiotic ovary where it becomes SUMOylated and engages the SUMO-conjugating machinery. Using whole-proteome mass spectrometry to detect SUMO-conjugated proteins, we identify HDAC SUMOylation as a target of PIE-1. Our findings suggest that SUMOylation activates HDAC, lowering histone acetylation and enhancing Argonaute-mediated surveillance in the germline.
