## Supplemental table 5 for "PIE-1 promotes SUMOylation and activation of HDAC1 during the *C. elegans* oogenesis"

### Sheet: pie-1(K68R)
Table. Genes upregulated in pie-1(K68R), log2Foldchange >=2, padj<=0.05
Gene name	baseMean	log2FoldChange	lfcSE	pvalue	padj	Category
B0511.11	82.7856	3.0172	0.25221	1.08302e-36	9.00387e-34	Spermatogenic
C55C3.3	350.548	1.54666	0.165607	1.56696e-21	7.16492e-19	Spermatogenic
cls-3	481.488	1.91367	0.115436	8.71519e-63	1.13858e-59	Neutral
F43E2.6	16.8515	1.2237	0.657979	8.01668e-05	0.00539063	Spermatogenic
F58G1.7	58.9789	1.59095	0.260203	1.13409e-10	2.88091e-08	Neutral
H19N07.3	120.777	1.36866	0.206806	4.26624e-12	1.30049e-09	Neutral
his-47	79.6925	1.02474	0.470797	5.95757e-05	0.00422341	Neutral
mlt-11	40.7691	2.19436	0.596108	1.17174e-06	0.000140995	Other
T03D3.5	431.656	1.13301	0.103348	5.89201e-29	4.4902e-26	Neutral
T10D4.6	875.872	1.43215	0.0711005	6.08127e-91	1.85377e-87	Neutral
unc-31	41.0076	1.02564	0.933545	0.000253667	0.014145	Neutral
Y37A1B.17	1289.31	1.40833	0.0871414	1.78922e-59	2.0453e-56	Oogenic
Y71H2AM.10	80.7617	1.2568	0.327518	2.62505e-06	0.000303874	Neutral

### Sheet: pie-1-degron
Table. Genes upregulated in pie-1::degron, log2Foldchange >=2, padj<=0.05
Gene name	baseMean	log2FoldChange	lfcSE	pvalue	padj	Category
acdh-1	251.307	1.43427	0.206984	2.09473e-14	5.15861e-13	Neutral
acdh-10	2177.48	1.06863	0.0655032	1.39545e-61	2.11547e-59	Oogenic
acdh-2	43.2583	1.4491	0.538877	5.25481e-05	0.000338705	Other
acdh-5	17.6713	1.6686	0.891819	0.00038578	0.00199345	Spermatogenic
acox-1.2	8.42024	2.0506	1.40006	0.000721135	0.0034684	Other
acox-1.5	25.9633	1.72862	0.755948	0.000131416	0.000763955	Neutral
acp-6	123.524	3.78075	0.286526	9.93236e-41	1.02602e-38	Neutral
acs-14	19.7945	1.33602	0.782637	0.000775273	0.00369227	Neutral
act-5	340.569	1.0629	0.155095	2.04896e-13	4.57314e-12	Neutral
alg-3	19.8686	1.05373	1.08778	0.00555694	0.0202454	Spermatogenic
alg-4	16.4783	2.74269	1.56661	0.000255655	0.00138224	Spermatogenic
amt-4	10.9859	1.68843	1.26345	0.00125407	0.00561251	Neutral
amx-1	925.96	1.44346	0.105477	4.76474e-45	5.67539e-43	Oogenic
ant-1.3	58.7989	1.69936	0.410646	2.25381e-07	2.29369e-06	Spermatogenic
ant-1.4	7.72299	1.20051	1.25516	0.00443922	0.0167104	Spermatogenic
argk-1	5.26564	3.93229	2.15714	5.44765e-05	0.000349612	Other
asp-12	22.7376	1.41342	1.62458	0.00320373	0.0126556	Neutral
asp-14	11.8081	2.25422	1.10739	0.000202459	0.00112592	Other
atgp-1	263.183	2.18793	0.167535	3.70676e-40	3.57595e-38	Neutral
B0205.10	14.3187	1.69063	1.81573	0.00187931	0.00801503	Spermatogenic
B0218.7	7.51308	1.50825	1.79213	0.00247854	0.0101838	Spermatogenic
B0261.6	13.2302	2.7081	2.02186	0.000378829	0.00196216	Spermatogenic
B0280.11	6.37528	1.81361	1.68432	0.00156099	0.00682706	Spermatogenic
B0280.17	13.523	1.13106	1.49832	0.00563452	0.0204833	Other
B0361.9	52.2007	1.6611	0.41237	3.59834e-07	3.55659e-06	Neutral
B0379.7	15.3537	1.97122	1.90255	0.00118487	0.00534633	Spermatogenic
B0393.4	3.14209	1.33615	1.81943	0.0028533	0.0114534	Spermatogenic
B0393.8	169.116	1.05964	0.322869	2.10509e-05	0.000148386	Neutral
B0511.11	247.004	3.52622	0.194371	1.96999e-74	3.70899e-72	Spermatogenic
bcmo-2	10.2989	1.25314	1.06045	0.00275027	0.0111125	Other
bro-1	6.31684	1.99826	1.61388	0.00106526	0.00488982	Other
C01B10.11	11.8248	1.63261	1.40426	0.00180953	0.0077714	Spermatogenic
C01B10.6	64.0081	1.84699	0.47333	6.72652e-07	6.40969e-06	Neutral
C04F12.7	10.333	1.18229	1.59336	0.00479583	0.017857	Spermatogenic
C04G2.2	13.8347	1.41259	1.00078	0.00139516	0.00615482	Other
C04G2.9	124.608	6.27608	1.39439	1.2779e-08	1.59539e-07	Spermatogenic
C05B5.2	7.74803	1.52651	1.79452	0.00241296	0.0099458	Spermatogenic
C08D8.1	11.3044	1.17183	1.06023	0.00358608	0.0139071	Other
C08F11.10	5.04945	1.32161	1.73807	0.00334015	0.0131057	Spermatogenic
C09B8.4	113.248	1.01429	0.262177	3.27334e-06	2.75088e-05	Neutral
C09G5.7	330.508	1.56094	0.17454	1.7761e-21	7.65033e-20	Spermatogenic
C10G11.8	43.7121	2.55962	1.26427	0.000181443	0.0010217	Spermatogenic
C12D12.1	54.154	1.5599	0.499314	1.19859e-05	8.99173e-05	Neutral
C14B9.2	1178.75	1.15006	0.0953865	1.98053e-35	1.60546e-33	Spermatogenic
C14C10.1	8.98807	1.99516	1.96976	0.00109987	0.00502497	Spermatogenic
C17E7.9	927.631	1.12988	0.0910572	2.97836e-37	2.61401e-35	Other
C18D4.6	243.141	1.12726	0.20783	1.18113e-09	1.72558e-08	Spermatogenic
C23H4.6	39.2797	1.69976	0.512902	5.88869e-06	4.70169e-05	Other
C23H5.8	54.8175	1.79115	0.469065	9.03785e-07	8.39959e-06	Neutral
C24B9.3	44.1916	1.88473	0.530965	2.66752e-06	2.27783e-05	Neutral
C25D7.1	7.53879	3.543	2.10498	0.000102654	0.0006164	Spermatogenic
C25D7.5	7.76673	2.96907	1.70784	0.000208891	0.00115728	Other
C25G4.7	7.27105	2.13951	1.49842	0.000709008	0.0034157	Spermatogenic
C27C7.1	7232.08	1.09347	0.049421	2.21488e-110	6.62929e-108	Neutral
C27D6.3	9.11528	2.12322	2.01364	0.000894249	0.00419051	Spermatogenic
C29F3.7	22.6693	4.00805	0.755855	6.30538e-09	8.15994e-08	Neutral
C29F7.2	36.5105	3.02988	0.546881	2.17695e-09	3.02879e-08	Other
C30G12.2	19.5371	1.34496	1.15872	0.00254893	0.0104107	Neutral
C32E12.1	7.34575	4.01869	2.0375	4.56015e-05	0.000298378	Spermatogenic
C32E12.4	193.358	1.28064	0.215766	2.55311e-11	4.54999e-10	Neutral
C32H11.4	5.90054	1.3756	1.481	0.00342517	0.0134103	Other
C33A12.4	34.4539	2.79161	0.549709	1.72386e-08	2.1115e-07	Other
C34F11.5	14.1525	3.99191	1.89415	4.33338e-05	0.000285138	Spermatogenic
C34H4.2	15.8125	1.56229	1.00903	0.000889738	0.00417608	Neutral
C35D10.3	9.32248	1.0515	1.02962	0.00508715	0.01878	Spermatogenic
C35E7.10	5.57544	1.34581	1.7268	0.00329422	0.0129514	Spermatogenic
C38D9.2	3494.67	1.01279	0.776708	0.00314304	0.012458	Spermatogenic
C39D10.8	11.6015	1.37474	1.09914	0.00205357	0.00864144	Neutral
C39H7.1	31.591	2.12485	1.51672	0.000749112	0.00358733	Spermatogenic
C40A11.8	173.179	1.21602	0.526052	0.000215279	0.0011876	Spermatogenic
C41H7.3	1586.76	1.02991	0.0734243	2.83317e-46	3.51826e-44	Oogenic
C41H7.4	667.987	1.42566	0.118867	1.47923e-35	1.20748e-33	Oogenic
C41H7.5	292.204	1.34131	0.161037	4.28199e-19	1.58678e-17	Oogenic
C42D4.1	109.278	1.43078	0.332088	1.19631e-07	1.2695e-06	Neutral
C43E11.5	7.68791	1.21882	1.35503	0.00460785	0.0172617	Spermatogenic
C45B2.1	33.2452	3.47489	0.67857	1.94787e-08	2.36111e-07	Neutral
C45G9.9	22.3303	3.74117	1.88505	6.66273e-05	0.0004204	Spermatogenic
C53A3.2	25.5571	2.09816	0.68489	1.48337e-05	0.000108902	Neutral
C55C3.1	9.31464	1.26457	1.43375	0.00429607	0.0162396	Other
C55C3.3	265.1	3.84208	0.184061	8.6337e-98	2.14428e-95	Spermatogenic
C55C3.4	4.2257	1.92712	2.04799	0.00110505	0.00504072	Spermatogenic
C55C3.6	9.82878	1.30317	1.08958	0.00250397	0.0102666	Spermatogenic
C55C3.7	8.18604	2.1442	1.34417	0.000528541	0.00262874	Other
C56C10.11	1289.23	1.44671	0.0867458	7.29497e-65	1.19936e-62	Neutral
cat-4	35.9679	2.97097	0.534241	1.8757e-09	2.64753e-08	Neutral
cbl-1	20.2619	1.95887	0.999894	0.00026937	0.00144701	Spermatogenic
ccb-1	218.8	2.74042	0.194096	4.73062e-46	5.81268e-44	Neutral
ceh-10	6.32926	1.27807	1.33201	0.0039064	0.0149629	Other
ceh-20	349.597	1.82376	0.154395	4.99205e-34	3.83369e-32	Oogenic
chd-3	2198.8	2.01495	0.0662169	1.38698e-204	1.34919e-201	Oogenic
che-13	11.186	1.89862	1.20777	0.000656781	0.00319043	Spermatogenic
clec-123	23.5172	3.13862	0.761471	9.93168e-07	9.17914e-06	Spermatogenic
clec-186	36.0196	2.79198	0.549954	1.73737e-08	2.12581e-07	Neutral
cls-3	1724.65	2.00706	0.0791383	3.73422e-143	1.74358e-140	Neutral
cnc-8	18.697	2.88876	0.870729	9.71846e-06	7.38085e-05	Neutral
cng-1	69.7278	2.36092	0.352234	8.99097e-13	1.87413e-11	Spermatogenic
cnnm-5	35.8567	4.46723	0.58836	1.43267e-15	3.95357e-14	Spermatogenic
col-103	182.34	1.72154	0.232758	9.56695e-16	2.67165e-14	Neutral
col-124	1034.96	1.19627	0.0986879	6.53809e-36	5.4127e-34	Neutral
col-139	94.8816	2.58386	0.53003	3.33444e-08	3.87679e-07	Neutral
col-155	72.4207	3.54244	0.355866	3.10807e-24	1.57741e-22	Neutral
col-159	59.9643	2.60108	0.545471	5.45425e-08	6.11599e-07	Neutral
col-160	502.663	1.49747	0.140756	8.20234e-29	5.1201e-27	Neutral
col-181	1202.34	1.10566	0.0968816	5.79397e-32	4.14926e-30	Neutral
col-19	497.103	1.10155	0.144461	5.01654e-16	1.44588e-14	Neutral
col-20	806.887	1.84535	0.11532	2.61961e-59	3.87072e-57	Neutral
col-42	201.265	2.01802	0.219158	8.54499e-22	3.74984e-20	Neutral
col-63	77.6987	4.89065	0.448902	2.87675e-29	1.84507e-27	Neutral
col-80	753.875	1.86603	0.114332	1.65341e-61	2.4744e-59	Neutral
col-93	915.04	1.50309	0.10552	2.0659e-48	2.65003e-46	Neutral
col-94	84.1632	1.03514	0.331354	3.7321e-05	0.000249942	Neutral
col-98	167.979	2.16952	0.263217	6.30335e-18	2.13893e-16	Spermatogenic
cpn-3	106.612	1.14027	0.287171	1.29692e-06	1.17813e-05	Neutral
cpr-6	486.966	1.90577	0.138652	1.34682e-44	1.58803e-42	Neutral
cpt-3	7.08756	2.02331	1.74801	0.00110039	0.00502503	Other
csb-1	1492.18	1.10086	0.0806397	2.97271e-44	3.43568e-42	Oogenic
cth-1	27.1518	3.4436	0.565178	1.06675e-10	1.79426e-09	Spermatogenic
ctsa-2	16.8608	1.92374	1.00528	0.000303961	0.00161279	Neutral
cyc-2.2	15.2166	1.58872	1.36251	0.00189395	0.00806572	Spermatogenic
cyp-13A2	11.621	2.19198	1.13692	0.000261876	0.00141195	Other
cyp-25A2	3.65115	1.02908	1.56509	0.00608615	0.0218798	Neutral
cyp-35A2	35.482	2.69115	0.599472	1.93958e-07	1.98952e-06	Other
cyp-35A3	21.4173	4.97981	1.5453	2.89082e-06	2.45059e-05	Other
cyp-35A5	5.68299	1.67655	1.55882	0.00191002	0.0081223	Other
cyp-35C1	24.0121	3.13789	0.665665	1.10334e-07	1.17619e-06	Other
D1044.1	45.8519	2.65413	0.408981	6.18289e-12	1.17545e-10	Spermatogenic
D1086.3	46.9409	2.71717	0.472552	5.26991e-10	8.14777e-09	Neutral
dct-16	393.159	1.00896	0.154112	2.44442e-12	4.83623e-11	Neutral
dhs-14	12.0698	1.18892	1.06713	0.00343802	0.0134536	Neutral
dhs-21	14.2088	1.91931	1.05043	0.000371445	0.00192791	Neutral
dhs-26	5.28332	4.0574	2.15016	4.41211e-05	0.000289666	Other
din-1	6513.48	1.78226	0.0688067	1.33804e-149	6.79082e-147	Oogenic
dod-19	141.74	1.5233	0.301867	2.62545e-09	3.60127e-08	Neutral
dot-1.3	4.48305	1.3032	1.72211	0.00349072	0.0136096	Spermatogenic
dpy-27	2682.65	1.73945	0.0621754	5.63017e-174	3.459e-171	Oogenic
drd-50	10.941	3.41664	1.22828	2.82608e-05	0.000192805	Other
dyn-1	5748.43	1.2643	0.0505775	2.64979e-140	1.18965e-137	Oogenic
E03H12.5	17.6744	1.25926	1.56482	0.00431148	0.0162768	Spermatogenic
ekl-5	1468.99	1.10231	0.0830168	4.68113e-42	5.1068e-40	Oogenic
emre-1	156.408	2.35465	0.220258	9.55172e-28	5.74728e-26	Neutral
epg-5	1514.51	2.42692	0.0799961	5.49409e-203	4.93327e-200	Spermatogenic
F07A11.1	43.1238	1.73861	0.495814	2.9429e-06	2.49111e-05	Neutral
F07B7.2	3841.79	1.76403	0.0943321	7.81287e-80	1.54576e-77	Spermatogenic
F08B4.8	28.505	3.92186	1.83299	4.61488e-05	0.000301284	Other
F08G2.8	18.517	1.48138	0.822574	0.000529524	0.00263251	Other
F08H9.2	27.9128	1.53629	0.980512	0.000872531	0.00410854	Spermatogenic
F08H9.3	35.1573	2.3234	0.529632	1.79053e-07	1.85127e-06	Other
F09F7.5	20.4451	1.01949	0.689748	0.00217376	0.00907198	Neutral
F11E6.3	211.586	1.36672	0.221256	4.06905e-12	7.89004e-11	Neutral
F13D12.6	439.006	1.16137	0.152303	3.3305e-16	9.71923e-15	Neutral
F13H8.8	248.957	3.2922	0.186382	1.25165e-70	2.18067e-68	Spermatogenic
F14D12.1	49.6049	2.20333	0.431143	5.49664e-09	7.20116e-08	Neutral
F16B4.4	41.4022	1.60392	0.531364	1.65257e-05	0.000119372	Neutral
F17C8.7	6.49595	2.15969	2.03851	0.000835398	0.00394962	Other
F17E9.5	48.3046	5.49557	1.46135	4.59632e-07	4.47107e-06	Spermatogenic
F19B10.1	739.618	1.72174	0.103917	1.38064e-63	2.2077e-61	Oogenic
F19B10.10	1615.63	1.13829	0.0749327	4.31939e-54	6.00241e-52	Spermatogenic
F19C7.1	78.653	1.5608	0.370037	1.5768e-07	1.64633e-06	Neutral
F20D1.1	1430.74	1.91035	0.0977661	1.64508e-86	3.49147e-84	Neutral
F20D1.3	3117.5	2.53323	0.0654416	0	0	Neutral
F21H7.5	39.6577	2.62854	1.88652	0.000422174	0.00215763	Spermatogenic
F22F1.2	40.8386	2.0137	0.457287	1.00635e-07	1.07871e-06	Spermatogenic
F23A7.4	2319.45	1.04853	0.0978109	2.12594e-28	1.30611e-26	Neutral
F26B1.8	31.3633	2.53988	1.89834	0.000488521	0.0024578	Spermatogenic
F28H7.3	31.8005	3.34425	0.642878	1.3245e-08	1.64653e-07	Neutral
F31E3.6	348	1.62137	0.228337	6.57624e-15	1.71349e-13	Neutral
F32A11.3	63.557	1.06928	0.387789	9.57888e-05	0.00058025	Spermatogenic
F32B5.1	15.0776	2.59588	1.5993	0.000349378	0.0018231	Spermatogenic
F35E12.6	14.9613	1.00257	0.884572	0.00449172	0.0168754	Other
F35E2.5	7.8321	1.13227	1.1503	0.00474523	0.0177081	Spermatogenic
F36A2.10	15.5841	1.22094	1.54675	0.00465937	0.0174323	Spermatogenic
F36D3.1	920.012	1.27356	0.0979759	6.36485e-41	6.63365e-39	Neutral
F36D3.4	20.9967	1.58732	1.3301	0.00181136	0.00777354	Spermatogenic
F36H12.5	14.7992	4.07427	1.80275	3.38252e-05	0.000227837	Spermatogenic
F39F10.2	52.6957	3.25104	0.396683	3.41735e-17	1.10195e-15	Other
F41C3.8	13.8529	1.4666	0.934412	0.000924809	0.00432158	Neutral
F41H10.1	7.99909	2.39314	2.0584	0.000597039	0.00293689	Other
F42A10.7	6.22224	1.40497	1.71447	0.00308044	0.0122431	Neutral
F42A8.1	11.8129	1.79341	1.27406	0.000993959	0.00460233	Neutral
F43E2.6	109.65	3.34752	0.293393	5.55412e-31	3.83629e-29	Spermatogenic
F46F2.3	148.462	3.26927	0.259045	2.54785e-37	2.25311e-35	Neutral
F47B8.10	9.59051	1.39109	1.67673	0.00324109	0.0127729	Other
F47G4.14	8.47136	4.14825	2.03955	3.64516e-05	0.00024454	Other
F49C12.15	29.6799	3.31426	1.11246	2.00806e-05	0.000142233	Spermatogenic
F52H3.6	15.19	1.43198	1.65342	0.00307101	0.0122156	Spermatogenic
F53F1.4	26.7167	3.23293	0.670384	7.24156e-08	7.97572e-07	Neutral
F55H12.4	12.2826	1.84244	1.11319	0.000570377	0.00281999	Neutral
F56A11.6	11.2049	5.27404	1.65616	2.08242e-06	1.81811e-05	Spermatogenic
F56A4.2	372.73	2.9718	0.171673	6.88701e-68	1.1651e-65	Neutral
F56H6.2	34.8247	1.49346	0.597154	8.59361e-05	0.000525751	Other
F58A6.9	17.7563	1.09162	1.47076	0.00616236	0.0220925	Spermatogenic
F58D2.2	8.06925	2.41729	2.05598	0.000577578	0.00285439	Spermatogenic
F58E6.5	12.5217	2.95367	2.04806	0.000259409	0.00139994	Spermatogenic
F58G1.7	277.161	2.54745	0.188538	1.82205e-42	2.00649e-40	Neutral
F59B1.2	61.6405	1.99292	0.439453	5.41767e-08	6.08224e-07	Neutral
F59C6.18	77.2274	3.6429	0.375474	3.51274e-23	1.6805e-21	Other
fat-5	52.1303	1.68999	0.526566	8.47218e-06	6.51567e-05	Neutral
fbxa-125	4.66528	3.40399	2.31	0.000120637	0.000708348	Spermatogenic
fbxb-56	364.264	1.01111	0.212291	7.23312e-08	7.97572e-07	Spermatogenic
fbxb-97	437.082	1.3288	0.196132	8.02714e-14	1.90062e-12	Other
fbxc-4	5.29332	1.61052	1.69592	0.00223649	0.00930053	Other
fer-1	62.1112	1.85938	0.389437	1.3973e-08	1.73333e-07	Spermatogenic
fog-3	39.4813	1.26673	0.486657	8.96914e-05	0.000546149	Spermatogenic
folt-2	167.415	3.56598	0.265678	5.80316e-42	6.27225e-40	Neutral
fozi-1	24.6544	2.43932	0.744985	9.42163e-06	7.18815e-05	Spermatogenic
ftn-2	107.363	1.30115	0.282013	3.83383e-08	4.42216e-07	Spermatogenic
gas-1	1774.83	2.07994	0.0737385	3.55737e-176	2.30696e-173	Neutral
gipc-1	64.1621	3.63003	0.611578	2.53653e-10	4.11806e-09	Spermatogenic
gipc-2	82.5437	4.24126	0.872614	4.23161e-08	4.84745e-07	Spermatogenic
gln-2	21.6398	1.12842	1.28855	0.00555477	0.0202454	Spermatogenic
glr-2	39.776	1.8997	0.573827	6.21198e-06	4.9161e-05	Neutral
gpa-1	57.4387	2.05308	0.398429	3.16457e-09	4.28041e-08	Neutral
gpx-5	10.9773	1.90231	1.40149	0.000991205	0.00459505	Neutral
grl-4	20.7965	3.96717	0.784484	2.15231e-08	2.59009e-07	Neutral
gsp-3	31.9994	3.58367	1.30925	2.75636e-05	0.000188599	Spermatogenic
gsp-4	31.3839	2.72206	1.4836	0.000228912	0.00125627	Other
gst-10	27.3077	4.01141	0.696977	5.53372e-10	8.53304e-09	Spermatogenic
gst-13	17.0087	2.60602	1.0172	5.84802e-05	0.000373027	Neutral
gst-20	73.6017	1.1145	0.34312	1.94682e-05	0.000138484	Neutral
gst-42	10.5184	1.16755	1.09497	0.00388596	0.0149066	Neutral
gst-8	11.8489	2.48796	1.11181	0.000121349	0.000711593	Other
H11L12.1	537.364	2.40293	0.125019	3.23478e-83	6.74278e-81	Neutral
H19N07.3	180.986	1.8664	0.213146	2.66824e-20	1.07032e-18	Neutral
H27M09.5	220.239	3.27993	0.228035	1.03429e-47	1.31231e-45	Spermatogenic
H40L08.3	17.8309	2.69541	0.814896	9.54082e-06	7.25537e-05	Other
H43I07.4	5.71437	1.38453	1.41355	0.00323107	0.012742	Other
hgo-1	29.5282	1.23341	0.657799	0.000605498	0.00296942	Neutral
his-42	33.3355	2.35465	0.591729	8.98545e-07	8.35754e-06	Other
hpd-1	78.9666	1.9264	0.381636	4.07465e-09	5.42962e-08	Neutral
hphd-1	401.683	1.09549	0.148735	3.86449e-15	1.03702e-13	Spermatogenic
hpo-39	28.114	1.14653	0.589885	0.000604133	0.00296554	Other
hpo-6	13.4173	1.5079	1.0548	0.00121825	0.00547367	Other
hsp-16.11	63.2105	2.49952	0.377496	2.05577e-12	4.11022e-11	Neutral
hsp-16.48	20.6442	1.62722	0.843517	0.00034445	0.00179975	Neutral
hsp-70	106.832	2.45951	0.296333	8.21636e-18	2.75602e-16	Neutral
ins-37	44.5535	3.14384	0.445115	1.95826e-13	4.39592e-12	Spermatogenic
irg-4	11.8507	4.48999	1.7577	1.44099e-05	0.000106124	Other
K01H12.4	7.76337	1.05314	1.53023	0.00623121	0.0223119	Spermatogenic
K03B8.11	21.5885	4.30389	0.76677	9.20624e-10	1.36723e-08	Other
K08A2.1	975.356	1.08012	0.0906122	1.77242e-34	1.37016e-32	Spermatogenic
K08D12.6	454.492	1.69334	0.157072	3.24842e-29	2.07207e-27	Spermatogenic
K08D8.6	20.428	3.46705	0.718267	7.29382e-08	8.02457e-07	Neutral
K09C4.5	3.89255	2.13	2.1215	0.000796982	0.0037864	Other
K09G1.1	18.7425	1.55205	0.916577	0.000642216	0.00313141	Spermatogenic
K09H9.1	34.1107	1.46958	0.641608	0.000156161	0.000894441	Neutral
K10D11.6	5.96697	1.44194	1.75296	0.00281961	0.0113377	Other
K11C4.2	15.1984	2.3524	0.982834	8.86644e-05	0.000540742	Spermatogenic
kin-5	5.40937	1.06409	1.56037	0.0058904	0.0212546	Spermatogenic
lgc-40	27.5711	1.18264	0.618164	0.000604971	0.0029684	Other
lin-15A	1640.59	1.47392	0.0751794	5.77833e-88	1.27265e-85	Other
lin-15B	4332.92	1.85572	0.052835	1.07956e-271	3.15041e-268	Other
lin-59	4172.44	1.92097	0.0590285	1.1913e-233	1.98657e-230	Oogenic
lpr-1	80.5572	1.82152	0.343545	8.66121e-10	1.29122e-08	Other
lys-1	125.98	2.13462	0.30217	4.19202e-14	1.01311e-12	Neutral
lys-2	39.5044	1.82676	0.632476	2.36325e-05	0.000163717	Neutral
lys-8	125.824	1.01685	0.293061	1.33198e-05	9.94127e-05	Neutral
M70.3	9.48962	1.84805	1.93615	0.00137784	0.00608534	Spermatogenic
mab-21	4.35635	1.23519	1.55449	0.00452395	0.0169746	Other
mab-31	70.8835	1.02258	0.342506	5.8448e-05	0.000373025	Neutral
mbk-1	1844.8	1.54645	0.0687984	3.91286e-114	1.30499e-111	Oogenic
mltn-3	25.6874	1.14814	0.647183	0.000887296	0.00416797	Other
mpst-5	18.3035	3.27266	1.97723	0.000154372	0.000885933	Spermatogenic
mrp-6	251.162	1.25226	0.178107	1.76632e-14	4.37822e-13	Spermatogenic
msd-1	53.0882	3.4575	1.80384	0.000100593	0.000605892	Spermatogenic
msd-2	50.2858	4.4473	1.65341	1.28201e-05	9.59286e-05	Spermatogenic
msd-4	48.7408	3.49242	1.00206	6.05388e-06	4.81055e-05	Spermatogenic
msp-10	64.2847	2.95244	1.12872	4.81065e-05	0.000312318	Spermatogenic
msp-113	128.542	4.33452	0.874512	2.50788e-08	2.98111e-07	Spermatogenic
msp-142	36.7114	2.44332	1.87864	0.000567891	0.00281009	Spermatogenic
msp-152	105.243	4.62665	1.51783	6.02857e-06	4.80352e-05	Spermatogenic
msp-19	132.445	4.52943	1.53884	8.01108e-06	6.19704e-05	Spermatogenic
msp-3	51.3542	3.18735	1.85336	0.000165816	0.000946028	Spermatogenic
msp-31	72.8983	3.69769	0.808909	1.97743e-07	2.02478e-06	Spermatogenic
msp-33	85.6199	3.66509	0.799941	1.91791e-07	1.96902e-06	Spermatogenic
msp-36	88.5997	3.731	0.659909	1.18679e-09	1.73168e-08	Spermatogenic
msp-38	40.1853	2.43859	1.26622	0.000233777	0.00127697	Spermatogenic
msp-40	90.1937	3.37021	0.68843	5.41894e-08	6.08224e-07	Spermatogenic
msp-45	73.5352	5.54076	1.43494	3.3048e-07	3.28594e-06	Spermatogenic
msp-49	62.7407	3.70997	0.948385	1.8122e-06	1.59893e-05	Spermatogenic
msp-50	62.2363	2.72645	0.900423	1.96921e-05	0.000139992	Spermatogenic
msp-51	152.56	2.62121	0.413246	1.46675e-11	2.68359e-10	Spermatogenic
msp-53	77.9149	5.05289	1.50064	2.00588e-06	1.75786e-05	Spermatogenic
msp-55	58.3309	4.10536	1.73876	2.91845e-05	0.00019841	Spermatogenic
msp-56	52.9252	1.80629	0.669891	4.17047e-05	0.000275966	Spermatogenic
msp-57	110.563	3.3092	0.687739	7.71437e-08	8.44745e-07	Spermatogenic
msp-59	132.464	4.46805	0.852632	5.50646e-09	7.20593e-08	Spermatogenic
msp-64	59.472	5.29644	1.47295	8.97958e-07	8.35754e-06	Spermatogenic
msp-76	97.9116	3.3685	0.739442	2.19741e-07	2.23825e-06	Spermatogenic
msp-77	82.1484	5.44208	1.43975	4.70863e-07	4.5765e-06	Spermatogenic
msp-78	83.9851	3.65247	1.22952	1.71045e-05	0.000123095	Spermatogenic
msp-79	68.2134	1.65512	0.7583	0.00017894	0.00100858	Spermatogenic
msp-81	89.4061	4.46298	0.862614	7.72749e-09	9.90153e-08	Spermatogenic
msrp-1	12.5801	3.75293	1.97702	6.9641e-05	0.000435415	Spermatogenic
msrp-2	46.6752	2.46693	0.791951	1.48515e-05	0.000108964	Spermatogenic
msrp-5	5.39875	1.21099	1.66354	0.00423139	0.0160107	Spermatogenic
msrp-6	7.78863	1.4367	1.76316	0.00280887	0.0113179	Spermatogenic
mtl-2	24.5894	1.82628	0.888946	0.000226828	0.00124601	Neutral
mua-6	30.6388	1.43068	0.621887	0.000158638	0.000906846	Spermatogenic
nas-3	2.40815	1.10524	1.68938	0.00439593	0.0165528	Other
ndg-4	18.4754	1.97681	0.8493	0.00010977	0.000651752	Neutral
nep-17	216.348	1.61289	0.198412	2.26431e-18	7.86647e-17	Neutral
nep-22	12.2151	3.7133	1.05429	5.05146e-06	4.07969e-05	Neutral
nhr-22	320.676	1.18255	0.162835	4.70968e-15	1.24662e-13	Oogenic
nhr-48	1192.91	1.31039	0.0869412	1.03281e-53	1.41835e-51	Neutral
nlp-24	38.7348	1.38249	0.53201	7.4519e-05	0.000462446	Neutral
nlp-27	34.035	2.05769	0.573498	2.6503e-06	2.26645e-05	Neutral
npa-1	170.365	1.28141	0.283992	6.73481e-08	7.46585e-07	Neutral
nspa-5	14.8247	2.2621	1.60983	0.000648937	0.00315627	Spermatogenic
nspa-8	26.4308	3.33831	1.87481	0.000130946	0.000761981	Spermatogenic
nspd-1	60.3531	3.5374	1.24755	2.37688e-05	0.000164466	Spermatogenic
nspd-2	62.5659	4.12546	1.65679	2.43731e-05	0.000168149	Spermatogenic
nspd-3	20.2027	2.89934	1.98991	0.000281286	0.00150617	Spermatogenic
nspd-5	27.994	1.41487	1.62272	0.00319726	0.0126433	Spermatogenic
nspd-7	30.0508	1.4979	0.979889	0.000985499	0.00457223	Spermatogenic
pah-1	22.441	2.00249	0.86414	0.000112083	0.000664812	Spermatogenic
papl-1	26.1904	1.04337	0.687991	0.00190911	0.00812138	Neutral
pgp-2	164.667	1.69195	0.230739	1.41123e-15	3.90362e-14	Spermatogenic
pgp-4	42.7507	1.85647	0.498844	1.37832e-06	1.24625e-05	Other
pqn-32	8.49921	1.31632	1.14792	0.00271508	0.0109817	Other
ptp-4	20.3487	1.04181	0.717316	0.00218963	0.00912515	Other
pud-1.2	128.205	3.70259	0.278834	3.52306e-41	3.70493e-39	Neutral
pud-2.1	129.015	3.89809	0.283898	6.20892e-44	7.10556e-42	Spermatogenic
pud-3	13.8346	2.61095	0.974683	4.49016e-05	0.000294293	Other
R03H10.6	26.1478	3.33069	0.582833	9.43103e-10	1.39706e-08	Neutral
R05A10.3	8.77833	1.40712	1.28308	0.00264979	0.0107549	Other
R05D7.3	29.1771	1.71137	0.616979	3.39221e-05	0.000228358	Other
R06C1.4	1080.7	1.89264	0.107285	3.36436e-71	5.95034e-69	Spermatogenic
R07E5.15	10.023	2.39719	2.02796	0.000602087	0.00295674	Spermatogenic
R07E5.4	14.7815	1.06337	0.996665	0.0045805	0.0171702	Other
R08E5.3	64.2449	1.66732	0.385247	9.4818e-08	1.02199e-06	Oogenic
R09E10.6	47.6204	2.68005	1.87512	0.00038671	0.00199561	Spermatogenic
R105.1	7.95615	1.09778	1.55248	0.0056846	0.0205948	Spermatogenic
R10E9.2	34.3819	2.64688	0.989923	4.5284e-05	0.000296633	Spermatogenic
R13H9.5	5.27978	2.0132	2.03404	0.00101435	0.00468929	Spermatogenic
R193.2	83.5661	1.29062	0.318612	5.35572e-07	5.19247e-06	Neutral
rbc-1	5850.94	2.27221	0.0474217	0	0	Oogenic
rbg-1	1057.37	1.45904	0.0958632	1.01379e-54	1.42577e-52	Oogenic
rgs-6	57.2495	1.15655	0.379006	3.1656e-05	0.000214464	Other
rol-3	55.7115	2.95722	0.41654	1.42257e-13	3.2431e-12	Spermatogenic
rol-8	5.79767	1.88814	1.54947	0.00124226	0.00556871	Other
rpl-11.2	914.56	1.46123	0.11324	1.67547e-40	1.67161e-38	Spermatogenic
rpl-41.1	1722.96	1.03713	0.115241	6.9511e-21	2.92925e-19	Neutral
rpl-41.2	27039.6	1.14364	0.27644	6.41792e-07	6.13064e-06	Spermatogenic
saeg-2	741.125	3.82122	0.125184	1.07722e-205	1.14312e-202	Spermatogenic
scrm-4	838.36	2.76967	0.121571	1.2407e-115	4.25961e-113	Spermatogenic
sdc-3	2164.34	1.7657	0.0775232	1.42536e-116	5.04187e-114	Neutral
sea-2	3536.43	1.19886	0.0644112	1.59441e-79	3.10192e-77	Other
sem-4	37.7172	1.86919	0.550011	4.53253e-06	3.69213e-05	Neutral
sma-1	9958.08	1.33924	0.0565258	1.51766e-126	5.71473e-124	Spermatogenic
sma-4	63.0938	1.32765	0.381521	4.74267e-06	3.85792e-05	Neutral
smd-1	102.909	2.36643	0.294961	6.3471e-17	1.96004e-15	Neutral
smz-1	73.3376	2.6298	0.330844	1.84907e-16	5.52024e-15	Spermatogenic
smz-2	13.0953	1.34858	1.66655	0.00348782	0.0136082	Spermatogenic
snf-5	52.2906	1.96732	0.5051	7.77534e-07	7.31948e-06	Spermatogenic
snt-2	969.694	1.06798	0.0968051	5.84408e-30	3.87602e-28	Neutral
sor-1	1800.84	1.68595	0.0755587	3.23426e-112	1.04871e-109	Oogenic
spat-3	7601.72	1.24915	0.0470391	9.30348e-158	5.1714e-155	Oogenic
spch-1	25.4613	3.04034	1.21152	5.72801e-05	0.000365972	Other
spch-2	11.4257	2.06786	1.94854	0.00100618	0.0046534	Spermatogenic
spch-3	52.3117	3.57823	0.761197	1.21827e-07	1.28929e-06	Spermatogenic
spe-11	11.3432	1.54358	1.77074	0.0024053	0.00991772	Spermatogenic
spe-45	52.0667	2.79474	0.434039	1.01475e-11	1.88919e-10	Spermatogenic
spp-17	119.691	1.02198	0.300515	1.64103e-05	0.000118611	Neutral
srh-71	45.161	1.64245	0.483911	4.46625e-06	3.64068e-05	Other
sri-16	20.9133	1.36413	0.776967	0.000668201	0.00324321	Other
sri-17	14.6901	2.89582	1.09795	4.68112e-05	0.000304756	Other
ssp-10	27.1157	1.66032	1.4658	0.00182749	0.00783125	Spermatogenic
ssp-11	51.771	2.64043	1.21603	0.000131297	0.000763643	Spermatogenic
ssp-16	9.83827	1.20023	1.60109	0.00463222	0.0173474	Spermatogenic
ssp-19	9.61599	1.67803	1.83911	0.00188299	0.0080278	Spermatogenic
ssp-34	15.4884	1.66374	1.80218	0.00197208	0.00835271	Spermatogenic
ssp-9	40.4776	3.17746	1.93345	0.000176932	0.000998602	Spermatogenic
ssq-1	62.8083	3.95185	0.909141	4.03154e-07	3.96463e-06	Spermatogenic
ssq-2	115.11	4.09688	0.763566	4.25019e-09	5.63778e-08	Spermatogenic
ssq-3	21.8153	1.49774	1.71911	0.00266969	0.0108281	Spermatogenic
ssq-4	77.4749	5.28579	1.46006	8.60933e-07	8.05262e-06	Spermatogenic
sss-1	43.8037	3.27303	1.07927	1.82196e-05	0.000130637	Spermatogenic
svh-2	91.3515	1.16417	0.292729	1.14754e-06	1.04732e-05	Spermatogenic
svop-1	90.4395	3.04767	0.305428	2.93679e-24	1.49699e-22	Spermatogenic
syg-2	85.5965	1.00137	0.323625	4.56677e-05	0.000298477	Oogenic
T01D3.6	45.0656	1.13951	0.511909	0.000313522	0.00165824	Neutral
T02C5.1	43.1585	2.37607	0.523348	1.03055e-07	1.10262e-06	Neutral
T04A8.13	7.40534	1.07789	1.14153	0.00554552	0.0202353	Spermatogenic
T04F8.8	64.7087	1.49042	0.405981	1.72082e-06	1.52754e-05	Neutral
T05G5.1	224.63	1.55055	0.213412	1.77319e-15	4.8361e-14	Neutral
T08B2.12	63.9281	3.91474	0.800947	4.81387e-08	5.45028e-07	Spermatogenic
T08B6.4	21.4713	1.26331	1.00283	0.00230974	0.00957784	Spermatogenic
T08G5.15	4.33274	2.24031	2.14305	0.000681315	0.00329589	Other
T08G5.2	9.47401	2.67669	1.43387	0.000224711	0.00123496	Other
T08G5.3	48.7988	4.41996	0.594825	5.24178e-15	1.3812e-13	Other
T10B10.3	2849.98	1.20331	0.0608349	2.63075e-89	6.02133e-87	Oogenic
T10D4.6	2052.33	1.14862	0.0725466	1.77134e-58	2.58461e-56	Neutral
T10E9.4	29.4126	1.39356	0.884764	0.000984515	0.00457177	Spermatogenic
T16A9.5	16.1523	1.28323	1.182	0.00317969	0.0125861	Spermatogenic
T16G1.6	5.36333	1.32505	1.48571	0.00382063	0.0146801	Other
T16G12.12	30.2492	1.12157	0.607018	0.000791331	0.00376414	Other
T19D12.4	18.3605	1.07875	0.887665	0.00333285	0.0130815	Neutral
T22A3.6	2.4075	1.10996	1.69276	0.00434992	0.0164007	Spermatogenic
T22B7.7	56.4284	1.34442	0.388101	4.84206e-06	3.92782e-05	Neutral
T22C1.8	7.85125	1.90207	1.94613	0.00127112	0.00567843	Spermatogenic
T23B3.5	15.7392	1.08209	1.46643	0.00629058	0.0224969	Spermatogenic
T24B8.5	41.4967	1.24959	0.615844	0.000408282	0.0020933	Other
T27A3.5	4.22869	1.17893	1.66622	0.0043672	0.0164606	Spermatogenic
T27E7.1	26.8785	2.00448	1.8227	0.00114744	0.00519755	Spermatogenic
T27E7.3	4.2746	1.0797	1.57729	0.00563221	0.0204813	Other
T28D6.3	8.90887	1.32456	1.24478	0.0031219	0.0123943	Other
T28D9.9	3.01046	1.37952	1.83431	0.00268023	0.0108671	Spermatogenic
T28F2.1	7.43699	5.22176	1.77671	3.25184e-06	2.73478e-05	Spermatogenic
T28H11.7	9.07591	1.40778	1.72327	0.00304338	0.0121123	Spermatogenic
tag-10	102.848	2.19933	0.284706	4.13172e-16	1.19974e-14	Neutral
tag-344	34.5075	5.44499	0.701676	8.49252e-17	2.59511e-15	Spermatogenic
tax-4	4.24711	1.11745	1.4633	0.00588083	0.0212316	Other
tbb-6	14.089	2.47576	0.973205	6.18196e-05	0.000392826	Neutral
tbc-1	1256.05	2.08482	0.0884874	6.75948e-124	2.46573e-121	Neutral
tbc-16	2.50464	1.0747	1.67884	0.00456598	0.0171213	Other
tbx-2	105.658	1.57927	0.290247	2.9167e-10	4.68965e-09	Other
toh-1	446.309	4.68823	0.160336	1.41698e-189	1.1027e-186	Neutral
ucr-2.2	1179.78	2.52898	0.0874036	7.29291e-185	5.32064e-182	Neutral
ugt-13	9.19034	2.64059	2.00284	0.000420676	0.00215092	Neutral
ugt-22	83.8287	4.41179	0.42605	1.9717e-26	1.12272e-24	Other
ugt-37	8.75179	2.68466	1.43987	0.000224269	0.00123311	Other
ugt-40	11.9448	3.65995	1.15554	1.14911e-05	8.63161e-05	Other
ugt-44	23.5015	2.68968	0.688044	1.58283e-06	1.41798e-05	Neutral
ugt-46	11.6401	1.92862	1.2119	0.000617989	0.00302465	Neutral
ugt-47	9.33878	3.30533	1.5987	9.91393e-05	0.000599302	Neutral
unc-115	332.496	1.16553	0.161383	7.06752e-15	1.82925e-13	Neutral
unc-31	163.985	2.19208	0.771237	2.86482e-05	0.000195105	Neutral
unc-38	16.37	2.65738	0.981195	4.18374e-05	0.000276539	Neutral
unc-70	6879.46	1.58144	0.053162	1.44942e-196	1.2085e-193	Other
usp-33	1011.41	2.18927	0.0918221	1.1229e-126	4.36919e-124	Oogenic
vit-1	2053.34	2.16229	0.0792789	7.80288e-165	4.55415e-162	Neutral
vit-3	4724.89	1.01838	0.0619616	2.88082e-62	4.42471e-60	Neutral
W02B8.2	3429.78	1.91069	0.0559065	2.41661e-257	5.64183e-254	Neutral
W03A5.1	170.011	7.24507	0.445797	2.21987e-62	3.45501e-60	Other
W03A5.2	45.9368	3.10746	0.410046	4.52218e-15	1.20245e-13	Other
W03B1.5	45.2565	2.993	0.518399	6.07963e-10	9.2647e-09	Spermatogenic
W03D8.9	26.7528	3.99901	1.81454	3.93473e-05	0.000262158	Spermatogenic
W04G5.7	2.43052	1.01316	1.64488	0.00508187	0.0187724	Other
W04G5.8	33.5829	4.1891	0.605864	2.96703e-13	6.4858e-12	Other
wdfy-3	1445.85	1.41736	0.0783763	1.56082e-75	2.98679e-73	Spermatogenic
xbx-5	24.0908	3.56222	0.631236	1.34928e-09	1.94928e-08	Other
Y105C5B.5	58.9666	1.19814	0.485823	0.000149779	0.000861229	Neutral
Y110A2AL.1	6.0907	3.05545	2.16705	0.00021736	0.00119794	Other
Y111B2A.2	1882.01	1.08777	0.321181	1.35638e-05	0.000100655	Other
Y113G7C.1	22.2191	4.77891	1.64544	6.2676e-06	4.9534e-05	Spermatogenic
Y119D3B.21	130.286	1.32043	0.266608	6.35575e-09	8.20694e-08	Neutral
Y16B4A.2	34.1948	1.61044	0.616674	5.71996e-05	0.000365658	Neutral
Y32H12A.8	6242.63	1.05668	0.0505431	8.10992e-99	2.10371e-96	Oogenic
Y37E11B.10	20.0828	4.27772	1.7802	2.2475e-05	0.000156721	Spermatogenic
Y38C1AA.7	43.7139	3.22377	1.84864	0.000155486	0.00089101	Spermatogenic
Y38E10A.17	33.2985	3.46999	1.83965	0.000101903	0.000612203	Spermatogenic
Y42G9A.3	10.7481	1.26718	1.06975	0.00268421	0.0108776	Other
Y46D2A.2	13.4037	1.32547	0.962511	0.00166051	0.00721098	Neutral
Y49A3A.4	22.0533	1.38641	0.71744	0.000425658	0.00217449	Other
Y51A2D.13	24.1479	1.03453	0.676425	0.00189287	0.00806405	Neutral
Y51F10.7	71.8205	1.45658	0.42366	4.38464e-06	3.58417e-05	Neutral
Y55F3BR.2	534.645	1.19844	0.129174	1.63781e-22	7.6168e-21	Neutral
Y57G11A.2	40.889	4.3321	1.64079	1.57325e-05	0.00011442	Other
Y57G11C.5	39.1116	1.06804	0.528054	0.000598294	0.00294178	Other
Y59E9AL.2	55.3694	6.01677	1.41716	4.96986e-08	5.60513e-07	Spermatogenic
Y59E9AL.3	54.6329	3.79973	1.18456	9.69103e-06	7.3648e-05	Spermatogenic
Y59E9AL.6	14.9062	1.08947	1.46862	0.00619507	0.0221893	Spermatogenic
Y59E9AR.7	163.047	3.5397	0.646668	3.34784e-09	4.50561e-08	Spermatogenic
Y69E1A.1	25.7671	3.91159	1.84003	4.73592e-05	0.000308151	Spermatogenic
Y69E1A.2	74.4852	3.34603	0.756427	3.60761e-07	3.56274e-06	Spermatogenic
Y71F9AL.2	15.2064	1.27384	0.882057	0.00152778	0.0067019	Spermatogenic
Y94H6A.10	213.826	1.69745	0.204859	7.83458e-19	2.84901e-17	Neutral
ZC416.6	56.6764	1.7927	0.417253	1.19554e-07	1.2695e-06	Neutral
zipt-2.3	18.1661	1.72239	0.879247	0.000301667	0.00160353	Other
ZK1307.4	13.8187	1.62933	1.79315	0.00208739	0.00876773	Spermatogenic
ZK1320.11	128.3	1.05522	0.240247	3.19789e-07	3.18459e-06	Neutral
ZK177.9	6.62702	1.03815	1.15724	0.00638985	0.02281	Other
ZK354.3	45.3506	3.04848	0.439907	4.82159e-13	1.03081e-11	Spermatogenic
ZK354.8	7.64172	2.87896	2.11027	0.000287981	0.00153638	Spermatogenic
ZK354.9	2.86212	1.22579	1.76082	0.00348367	0.0136003	Spermatogenic
ZK512.7	17.3247	1.75032	1.06402	0.000619644	0.00303148	Spermatogenic
ZK6.11	90.7149	1.27675	0.405694	1.69944e-05	0.000122454	Neutral
ZK938.1	26.0322	1.43971	1.40134	0.00281312	0.0113288	Spermatogenic
ZK945.7	12.1112	2.52847	2.02874	0.000496129	0.00248768	Spermatogenic
